# Two molecules of Has1 RNA helicase function simultaneously in the biogenesis of small and large ribosomal subunits

**DOI:** 10.1101/594762

**Authors:** Sivakumar Vadivel Gnanasundram, Isabelle C. Kos-Braun, Martin Koš

## Abstract

The RNA helicase Has1 is involved in the biogenesis of both small and large ribosomal subunits. How it performs these separate roles is not fully understood. Here we provide evidence that two molecules of Has1 are recruited and temporarily present in the same time in 90S pre-ribosomes. We identified multiple Has1 binding sites in the 18S, 5.8S and 25S rRNAs. We show that while the Has1 catalytic activity is not required for binding to 5.8S/25S region in pre-rRNA, it is essential for binding to 18S sites. After the cleavage of pre-rRNA at the site A2 Has1 remains associated not only with pre-60S but unexpectedly also with the pre-40S ribosomes. The recruitment to 90S/pre-40S and pre-60S ribosomes is mutually independent. Our data reconcile some seemingly contradictory observations about Has1 function in ribosome biogenesis.
