## Supplementary table 1 for "Two molecules of Has1 RNA helicase function simultaneously in the biogenesis of small and large ribosomal subunits"

### Sheet: iBAQ - Has1 wt
Majority protein IDs	Mean (normalized to Has1)	St Dev	iBAQ H AAA	iBAQ H DAAD	iBAQ H KA	in only 2 exps				Heavy fraction corresponds to the wild type control in SILAC with catalytic mutants = biological replicas
ERB1	1.17325	0.0826841	53861000	45896000	27363000					Proteins detected in only 1 experiment (and small intensity) were removed!
RPL20B	1.00995	0.096169	44612000	43406000	21409000					Proteins detected in only 2 experiments marked by an asterisk
HAS1	1	0	42719000	41325000	24305000
TIF6	1.02581	0.151993	42280000	48001000	20865000
RPL4A	0.89867	0.0582702	36636000	39736000	20998000
NOP2	0.813169	0.0605987	34440000	35645000	18021000
RPL7B	0.790916	0.0210882	33783000	33326000	18586000
MRT4	0.777331	0.0358846	33516000	32964000	17743000
YTM1	0.8201	0.0423896	33511000	35784000	19562000
RPL25	0.643393	0.130938	33412000	22456000	13843000
RLP7	0.744483	0.0460062	29728000	32412000	18524000
FPR4	0.722914	0.0764391	29698000	28564000	20065000
NOG1	0.718779	0.0581949	28959000	29658000	19262000
NOP7	0.645341	0.0269346	28553000	26432000	14937000
RPL27B	0.673075	0.0473095	27785000	29799000	15343000
FPR3	0.52437	0.139729	25000000	15916000	15899000
RPL21A	0.49664	0.0876894	24529000	19572000	9709400
RPL6B	0.4815	0.0236435	21514000	18871000	11785000
RPL13B	0.508293	0.055299	21292000	22963000	10818000
CIC1	0.580864	0.103845	20108000	27413000	15415000
RPL26A	0.42235	0.0429443	19902000	16480000	9379200
BRX1	0.443178	0.0406638	19724000	18848000	9445900
RPF2	0.448043	0.031824	19151000	17544000	11850000
RLP24	0.39272	0.135554	18447000	18959000	5144800
RPL33B	0.422206	0.0364384	17953000	18610000	9182600
NOP16	0.407636	0.00783896	17764000	16630000	9773000
RPL30	0.434771	0.0279617	17627000	18094000	11386000
NSA1	0.445514	0.0356924	17438000	19390000	11443000
NOP15	0.430396	0.0512369	16751000	17878000	12004000
NIP7	0.410378	0.0276041	16602000	17077000	10785000
RPL11B	0.387317	0.00356163	16534000	16122000	9309400
RPL5	0.36639	0.0772561	16413000	12303000	10982000
RPF1	0.400779	0.0382839	16221000	16228000	10975000
LOC1	0.299906	0.0874669	16166000	8535300	7793200
RPL18B	0.388897	0.0522478	15368000	18325000	8443600
NOC3	0.357229	0.0356407	15085000	15963000	7657400
RPL14A	0.307292	0.0391055	14874000	11624000	6796800
RPL15A	0.356496	0.0473014	14507000	13911000	10208000
NSA2	0.394664	0.0676688	14461000	19336000	8964500
PUF6	0.337596	0.00765351	14138000	14025000	8415200
MAK16	0.322818	0.0621758	13666000	11551000	9760000
RPL9A	0.373045	0.166044	13448000	12488000	14483000
RPL3	0.327251	0.0137925	13440000	14128000	7889300
DRS1	0.284471	0.0314985	13410000	11289000	6123100
RPL8B	0.28787	0.0423693	13056000	12521000	5613400
RPL17A	0.277615	0.0210599	12651000	11251000	6177300
RPL23B	0.282707	0.0343887	12367000	12494000	5770000
RPL1B	0.241599	0.0346165	11662000	9549100	4965900
NUG1	0.29494	0.0398617	11461000	13956000	6539500
EBP2	0.239621	0.0643542	11163000	7379100	7420600
NOC2	0.27323	0.0244187	10990000	12371000	6243200
RRP15	0.196568	0.0570036	10838000	5777000	4683000
DBP10	0.254552	0.0252635	10735000	9861900	6983600
SPB1	0.244104	0.00875971	10458000	10330000	5660400
RPL16B	0.185828	0.0373389	9535700	6886900	3711700
RPL34B	0.212495	0.0343309	9463700	9506300	4053600
RRS1	0.171406	0.062349	9326000	4290600	4955100
RPL33A	0.22314	0.0216781	8584800	9739300	5852900
RPL36B	0.195152	0.0456051	8411700	9389500	3343300
RRP1	0.19357	0.0256336	8201700	8823100	3948300
RPL35B	0.194412	0.0212491	8196500	8752400	4115400
SSF2	0.172544	0.00314361	7478200	6989500	4227300
RPL32	0.163836	0.033912	7439400	7432600	2879500
RPL28	0.245756	0.0852036	6639300	12886000	7102100
RPL2B	0.14219	0.014241	6355600	6058600	2991900
RPL16A	0.111217	0.020955	5152600	3728200	3169400
DBP9	0.143831	0.0273576	4986800	6491700	4105400
RPL19B	0.13727	0.0275661	4943300	6908500	3021300
RRP14	0.112895	0.0430071	4876700	3324700	4030700
RPP0	0.141691	0.0533701	4582100	5646100	5123900
RPL38	0.0839011	0.00776488	3720600	3151000	2219000
RPL12B	0.106204	0.0239687	3635800	4641300	3230000
RPL6A	0.0737044	0.00851239	3437000	3006500	1542300
SSF1	0.063361	0.00847713	3053000	2254600	1557500
RPL31B	0.0678077	0.00348234	3051600	2709200	1586100
RPS9B	0.0522055	0.0136913	2812900	1874500	969010
RPL26B	0.0647056	0.0250489	2531800	3585700	893290
GRE3	0.0362717	0.0322055	2489400	0	130600	*
RPS4B	0.0610573	0.00344149	2467600	2670800	1477100
SSB1	0.0559221	0.0028864	2377100	2232600	1449400
RPS16B	0.0694081	0.0157633	2333300	3106500	2080500
NOP4	0.0614163	0.00863122	2249000	2886500	1518900
NOP1	0.0477236	0.00737506	1801700	1987700	1381400
RPL22A	0.0515935	0.0118804	1745600	2278000	1566500
SPB4	0.0613619	0.020922	1680700	3301800	1666000
RPL17B	0.0352779	0.0058493	1598300	1557500	666520
NOP58	0.0387288	0.00290242	1597800	1721100	877330
PMT1	0.0216645	0.0173082	1465400	881380	548.49
RRP5	0.03283	0.00673989	1309600	1230100	1017400
MAK21	0.0380834	0.00941854	1274000	1670900	1181400
MAK5	0.0336317	0.00567717	1179700	1585200	879060
RPL4B	0.0227843	0.00698456	930490	1182300	355870
JIP5	0.0252401	0.00402264	895980	1178800	659960
GAR1	0.0243909	0.00400608	884700	1062100	695930
RPS6B	0.01514	0.00226886	736030	526440	377930
SRP40	0.0142861	0.00599177	626450	759630	161800
NOP56	0.02104	0.00767465	609690	951300	718670
RPS13	0.0112538	0.0020811	570980	380890	267470
RPL43B	0.0155485	0.00347874	510120	732740	441800
RPL10	0.00779361	0.00339527	484480	193700	166250
RPS14A	0.00994342	0.000934464	457080	369050	251230
NOP12	0.0208684	0.0108472	441070	1059500	760500
RPS2	0.00990568	0.00044677	437520	389340	246410
CBF5	0.0106666	0.00306482	320200	560120	275400
RPS8B	0.00693472	0.00139792	311740	234240	205390
NOG2	0.0100572	0.00292473	304620	477420	307650
HTB2	0.00766449	0.00176006	265520	328300	236620
PNO1	0.00583005	0.00319948	263300	134150	234230
RPL24B	0.00623614	0.00144199	243690	315210	116780
TSR1	0.00327545	0.00210982	235180	71369	48343
RCM1	0.00844687	0.00464142	223200	343260	348750
RPS22B	0.00601039	0.0014494	212690	248000	190530
SNU13	0.00311768	0.0023239	187940	37258	0	*
YBL028C	0.00342218	0.000668432	172660	131950	66180
RPS7A	0.00467139	0.00363598	172510	104210	229420
UTP10	0.00355239	0.000279396	162690	134560	87648
UTP22	0.00331623	9.83934e-05	142430	139420	77460
PWP2	0.0024467	0.000643569	125520	72268	67310
UTP13	0.00210849	0.000479396	111220	75028	42205
RPS23B	0.00252013	0.00118691	100410	73832	98812
MAK11	0.00200404	0.000332827	97699	67971	51466
UTP20	0.00203589	0.00037805	83394	75552	61641
BMS1	0.00158193	0.000334284	77481	65805	28114
UTP8	0.00103384	0.000207927	50758	33416	27842
UTP21	0.000959474	0.000163186	46494	38930	18534
ENP1	0.00264873	0.0032787	42425	73782	170780
UTP4	0.00108389	0.000380096	31762	49233	36443
RRP9	0.000788471	0.00027043	31480	26138	27812
DBP7	0.000650491	0.000254484	30956	17163	22361
MPP10	0.000874674	0.000151059	30704	42061	22005
DIP2	0.000639314	4.15361e-05	25745	28260	15264
LYS1	0.000910105	0.000564604	24236	34279	40094
SSA2	0.00072661	0.000621172	22406	0	30079	*
KRE33	0.000483255	6.52345e-05	21457	21276	9627.2
URB1	0.000424517	0.000104363	18964	13828	13204
NAN1	0.000593333	0.000161563	18789	27129	18369
RRP12	0.000319607	0.000101252	17950	8996.9	7682.2
RIX1	0.000920181	0.000885604	16931	76609	6160.7
RPS1B	0.000446797	0.000161799	15483	16828	16099
UTP9	0.000411884	0.000353865	13875	9316.2	21436
MON2	0.000221011	9.40151e-05	10074	11486	2386.3
PRP43	0.000279606	0.000108788	9779.5	16093	4422.5
TTI1	0.000213273	0.000221747	6399.7	4328.2	12380
RKR1	0.000115263	8.22872e-05	3973.6	3048	5467
DHR2	6.45061e-05	4.81009e-05	3889.6	769.85	0	*
RPN2	2.54958e-05	1.99942e-05	1591.6	250.03	0	*
RPL14B	0.00362564	0.00239674	0	152720	109170	*

### Sheet: iBAQ Has1 - mutants
							Normalized to Has1 = 1000000
Majority protein IDs	Average	St. Dev.	iBAQ L AAA-100mM-NaCl	iBAQ L DAAD-100mM-NaCl	iBAQ L KA-100mM-NaCl		iBAQ L AAA-100mM-NaCl	iBAQ L DAAD-100mM-NaCl	iBAQ L KA-100mM-NaCl
RPL20B	1.77824e+06	231079	79818000	72742000	33856000		1.8956e+06	1.92709e+06	1.51204e+06
ERB1	1.58858e+06	198880	76201000	57818000	31892000		1.8097e+06	1.53172e+06	1.42432e+06
RPL4A	1.53679e+06	121222	63690000	62973000	32008000		1.51258e+06	1.66829e+06	1.4295e+06
TIF6	1.51525e+06	311936	69631000	65454000	25930000		1.65367e+06	1.73402e+06	1.15805e+06
RPL7B	1.27544e+06	84936.8	55678000	50076000	26363000		1.3223e+06	1.32662e+06	1.17739e+06
RPL27B	1.25223e+06	113312	50140000	52204000	26487000		1.19078e+06	1.383e+06	1.18293e+06
RPL25	1.17174e+06	217611	59880000	38801000	23851000		1.42209e+06	1.02792e+06	1.0652e+06
YTM1	1.1322e+06	122367	49890000	46030000	22219000		1.18484e+06	1.21943e+06	992318
NOP2	1.09695e+06	140678	50309000	43799000	20952000		1.19479e+06	1.16033e+06	935733
MRT4	1.09429e+06	136365	51645000	41605000	21364000		1.22652e+06	1.10221e+06	954133
NOG1	1.05606e+06	35313.5	46168000	38916000	23304000		1.09644e+06	1.03097e+06	1.04078e+06
RLP7	1.05562e+06	56758.4	45807000	41103000	22169000		1.08787e+06	1.08891e+06	990085
HAS1	1000000	0	42107000	37747000	22391000		1000000	1000000	1000000
RPL6B	961026	30855.9	41965000	35558000	21147000		996628	942009	944442
FPR4	949951	50332.4	42182000	34020000	21200000		1.00178e+06	901264	946809
NOP7	896565	124259	43154000	33521000	17393000		1.02487e+06	888044	776785
RPL33B	851194	119987	33419000	37336000	17259000		793669	989112	770801
RPL13B	849828	113308	36961000	35729000	16237000		877788	946539	725157
RPL21A	834020	143469	38939000	34300000	14971000		924763	908681	668617
CIC1	821957	98009.6	30633000	34847000	18253000		727504	923173	815194
RPL26A	812669	120176	37568000	32892000	15101000		892203	871381	674423
RPL30	774211	28577.9	31947000	30469000	16944000		758710	807190	756733
RPL9A	687816	233639	23144000	20996000	21441000		549647	556230	957572
FPR3	685034	170440	34380000	18589000	16707000		816491	492463	746148
NSA1	632815	41123.3	26253000	25585000	13371000		623483	677802	597160
RPL15A	627702	84975.5	24695000	21561000	16243000		586482	571198	725425
RPL11B	620025	61668.6	28556000	23650000	12435000		678177	626540	555357
BRX1	617208	107288	29261000	24985000	11079000		694920	661907	494797
NOP15	607061	33534.7	24418000	22525000	14432000		579904	596736	644545
RPL18B	594979	102585	26136000	25753000	10792000		620704	682253	481979
RPF2	589559	50321.2	27266000	21284000	12478000		647541	563859	557277
NOP16	586007	55083.5	26430000	22904000	11723000		627687	606777	523559
RLP24	579582	255027	32822000	25173000	6546400		779490	666887	292367
NSA2	578171	83362.8	24736000	24781000	10984000		587456	656503	490554
RPL5	574076	95786.6	25950000	17531000	14364000		616287	464434	641508
RPL14A	566928	68044.4	26973000	20904000	11339000		640582	553792	506409
RPF1	564461	18720	24671000	20989000	12347000		585912	556044	551427
RPL3	559165	43299.8	23362000	22817000	11603000		554825	604472	518199
NIP7	542643	55242.5	25535000	19288000	11431000		606431	510981	510518
RPL17A	534226	52882.9	23577000	21491000	10600000		559931	569343	473404
RPL23B	506882	73424.8	22426000	21289000	9495100		532596	563992	424059
RPL33A	481651	72830.4	16746000	19928000	11628000		397701	527936	519316
RPL8B	470080	99424.3	23445000	18567000	8095800		556796	491880	361565
MAK16	468274	125589	18077000	13845000	13630000		429311	366784	608727
NOC3	452518	76220.6	21525000	18118000	8203400		511198	479985	366370
RPL28	450261	154187	12018000	22306000	10623000		285416	590934	474432
LOC1	440852	131964	23599000	11297000	10363000		560453	299282	462820
PUF6	440821	27398.3	19773000	16527000	9293100		469589	437836	415037
RPL1B	437681	61085.2	20983000	16554000	8422700		498326	438551	376165
DRS1	387281	70787.9	19397000	14411000	7151800		460660	381779	319405
NUG1	385016	19711.2	15709000	15392000	8378900		373073	407768	374208
RPL34B	370387	92052.5	15256000	17598000	6328500		362315	466209	282636
DBP10	368298	41438.3	17116000	12239000	8378000		406488	324238	374168
EBP2	345103	96374.5	17173000	8837900	8807100		407842	234135	393332
RPL36B	339503	76061.5	16423000	14210000	5643100		390030	376454	252025
NOC2	333281	47580.9	15027000	13757000	6236200		356877	364453	278514
RPL32	326826	80081.7	15019000	14634000	5286600		356687	387686	236104
RPL16B	319170	71196.2	16437000	12048000	5552300		390363	319178	247970
SPB1	290513	35963.7	13693000	11058000	5673700		325195	292950	253392
RPL35B	280170	63736	11577000	13074000	4908300		274942	346359	219209
RRP15	265836	76817.8	14827000	7734500	5384500		352127	204904	240476
RRP1	242336	48087.8	10886000	10578000	4214900		258532	280234	188241
RPL19B	242182	56407.1	8998700	11594000	4605500		213710	307150	205685
RPL16A	242134	29161.3	10471000	7936600	5988900		248676	210258	267469
RPP0	237707	66404.9	7673600	8288900	6970100		182240	219591	311290
SSF2	237451	21240.8	10857000	9023700	4824200		257843	239057	215453
RRS1	234399	92681.4	13928000	5508000	5071600		330776	145919	226502
RPL12B	224735	70488.1	6035700	10020000	5942800		143342	265452	265410
RPL2B	202168	38162.5	9026800	8784900	3569000		214378	232731	159394
DBP9	193261	23456	7055300	7501100	4780600		167556	198720	213505
RRP14	166403	49088.3	7195900	4349300	4771300		170896	115222	213090
RPL31B	163369	16868.1	7346900	6479900	3223400		174482	171667	143960
RPL6A	145783	17014.1	6117700	6154200	2888900		145289	163038	129021
RPL38	141323	15480.7	6439400	5559900	2770800		152929	147294	123746
RPL26B	98947.1	36702.4	4229700	5091100	1377400		100451	134874	61515.8
SSF1	86591.7	18733	4496100	2633500	1863600		106778	69767.1	83229.9
SPB4	85277.6	23560.4	2531700	4032600	1990000		60125.4	106832	88875
RPS16B	83529.9	22203.4	2777500	2874100	2429100		65962.9	76141.2	108486
SSB1	73275.3	7584.02	3249600	2436000	1749100		77174.8	64534.9	78116.2
RPL22A	72407.8	5438.14	2818200	2936900	1623100		66929.5	77804.9	72488.9
NOP4	66435	11049.8	2310100	2901800	1512900		54862.6	76875	67567.3
RPS9B	64223.7	17999.7	3567700	2148100	1142700		84729.4	56907.8	51033.9
RPS4B	61398.3	1190.72	2535800	2363100	1374100		60222.8	62603.7	61368.4
NOP1	60076.5	2971.36	2642500	2147100	1356700		62756.8	56881.3	60591.3
RPL17B	57596.7	14011.8	2663500	2562800	932370		63255.5	67894.1	41640.4
GRE3	51713.5	63014.4	4053700	NA	160220		96271.4	NA	7155.55
RPL4B	44552	12186.4	2218600	1903400	683850		52689.6	50425.2	30541.3
MAK21	43505.4	8238.04	1461000	1691000	1142400		34697.3	44798.3	51020.5
NOP58	42766.4	6823.07	2038800	1687000	787880		48419.5	44692.3	35187.4
MAK5	42350	6154.81	1507600	1812600	967880		35804	48019.7	43226.3
RRP5	41973.3	6010.68	1714200	1385100	1086300		40710.6	36694.3	48515
JIP5	37367.5	3068.88	1572200	1526900	768310		37338.2	40450.9	34313.3
PMT1	36374.5	30637.7	2623200	1670700	57426		62298.4	44260.5	2564.69
GAR1	30152.4	2881.66	1138100	1234600	687880		27028.8	32707.2	30721.3
NOP12	25281.2	13566.7	413180	1165300	787260		9812.62	30871.3	35159.7
NOP56	23457.2	5313.53	767780	878780	646130		18234	23280.8	28856.7
RPL43B	19254.1	6017.9	518590	870380	501290		12316	23058.3	22388
SRP40	16805.7	6654.06	824080	816510	206330		19571.1	21631.1	9214.86
RPS6B	15132.1	1861.35	724670	549900	304920		17210.2	14568	13618
HTB2	13695.8	2797.11	444120	599960	327930		10547.4	15894.2	14645.6
NOG2	13410.7	2653.35	439480	538190	347890		10437.2	14257.8	15537
RCM1	12855.4	5283.15	363240	421330	420450		8626.59	11161.9	18777.6
CBF5	12070.1	2401.3	398050	534970	281780		9453.3	14172.5	12584.5
RPS2	11226.1	1424.13	404860	443390	275790		9615.03	11746.4	12317
RPL14B	10963.3	2139.2	NA	470930	211610		NA	12476	9450.67
RPS13	9239.81	892.487	369430	327530	229930		8773.6	8676.98	10268.9
RPL10	8272.43	4092.46	546400	208750	141300		12976.5	5530.24	6310.57
RPS14A	7754.38	1245.43	299980	262340	205750		7124.23	6949.96	9188.96
RPL24B	6387.43	3112.91	182240	376280	108950		4328.02	9968.47	4865.79
RPS8B	5455.86	1758.6	144550	238340	148240		3432.92	6314.14	6620.52
RPS22B	5432.98	279.209	228110	215900	115580		5417.39	5719.66	5161.9
YBL028C	5369.32	2438.82	343750	138530	95705		8163.73	3669.96	4274.26
RPS7A	4460.88	3673.74	120840	69864	193950		2869.83	1850.85	8661.96
UTP10	3504.43	375.064	165330	127500	71855		3926.43	3377.75	3209.1
SNU13	3086.72	3449.55	232680	24442	NA		5525.92	647.522	NA
RPS23B	3036	1481.08	100980	74765	105890		2398.18	1980.69	4729.13
UTP20	2845.54	366.423	118670	94122	72207		2818.3	2493.5	3224.82
UTP22	2766.41	247.898	128190	101410	57506		3044.39	2686.57	2568.26
PWP2	2447.08	665.528	126840	64682	58560		3012.33	1713.57	2615.34
MAK11	2308.45	556.065	122080	67768	49949		2899.28	1795.32	2230.76
UTP13	1915.94	349.633	95867	71433	35348		2276.75	1892.42	1578.67
LYS1	1650.64	464.888	63114	48338	48643		1498.9	1280.58	2172.44
SSA2	1219.65	274.862	43172	NA	31661		1025.29	NA	1414.01
UTP8	1167.23	598.246	78235	30863	18496		1858	817.628	826.046
RIX1	1131.53	1090.59	31996	89059	6165.1		759.874	2359.37	275.338
UTP4	1126.4	387.824	28683	49340	31143		681.193	1307.12	1390.87
BMS1	1125.11	394.876	62701	44578	15792		1489.09	1180.97	705.283
DBP7	1065.72	357.208	51138	24844	29657		1214.48	658.172	1324.51
PNO1	897.088	475.391	31149	19640	32046		739.758	520.306	1431.2
UTP21	886.545	237.695	47751	32672	14779		1134.04	865.552	660.042
MPP10	875.331	229.469	33181	42867	15726		788.016	1135.64	702.336
ENP1	655.308	675.414	5051.2	16300	31664		119.961	431.822	1414.14
RRP9	625.511	342.499	16871	17219	22832		400.67	456.169	1019.7
DIP2	569.394	35.5794	25695	20869	12205		610.231	552.865	545.085
NAN1	566.75	55.1455	25423	22388	11271		603.771	593.107	503.372
KRE33	522.267	106.216	22599	23423	9170.7		536.704	620.526	409.571
UTP9	510.772	237.412	17930	12363	17442		425.82	327.523	778.974
RPS1B	473.535	36.29	19679	19346	9868.4		467.357	512.518	440.731
URB1	461.138	81.3878	22481	14089	10664		533.902	373.248	476.263
PRP43	423.5	193.702	12065	21156	NA		286.532	560.468	NA
TSR1	396.16	169.748	11627	NA	11558		276.13	NA	516.19
TTI1	391.579	331.196	10425	5917	17250		247.584	156.754	770.399
MON2	307.605	129.726	16606	13965	3548.4		394.376	369.963	158.474
RKR1	163.964	111.07	5696.5	2644	6416.4		135.286	70.0453	286.562
RRP12	145.141	28.8991	6405.3	4280.2	3804.5		152.12	113.392	169.912
DHR2	40.3899	32.1723	2658.6	665.88	NA		63.1391	17.6406	NA
RPN2	35.7145	32.0738	2458.8	492.03	NA		58.3941	13.0349	NA

### Sheet: SILAC Ratios
				inverted and normalized ratios mutant vs wild type (L/H)
Majority protein IDs	Ratio H/L AAA-100mM-NaCl	Ratio H/L DAAD-100mM-NaCl	Ratio H/L KA-100mM-NaCl	L/H AAA-100mM-NaCl	L/H DAAD-100mM-NaCl	L/H KA-100mM-NaCl	average	st dev
MON2	0.70251	0.92143	0.76208	1.38889	1.08504	1.38017	1.2847	0.172965
TTI1	0.73102	0.73419	0.72393	1.33472	1.36176	1.4529	1.38313	0.0619197
BMS1	1.2253	1.3511	1.7098	0.796303	0.739982	0.61516	0.717148	0.0927053		Heavy fraction corresponds to the wild type control (for SILAC)
BRX1	0.65126	0.76971	0.81703	1.49819	1.29892	1.28735	1.36148	0.118531
CBF5	0.67915	0.94071	0.91484	1.43666	1.0628	1.14971	1.21639	0.195647		Proteins not detected in all three experiments were removed!
CIC1	0.6494	0.77148	0.8057	1.50248	1.29594	1.30545	1.36796	0.116598
DBP10	0.60046	0.76276	0.83644	1.62494	1.31075	1.25747	1.39772	0.198571
DBP7	0.74409	0.70764	0.8287	1.31128	1.41285	1.26922	1.33112	0.0738432
DBP9	0.67421	0.83321	0.8568	1.44719	1.19993	1.22759	1.29157	0.13548
DHR2	1.3621	1.0926	NaN	0.716328	0.915056	NA	0.815692	0.140522
DIP2	1.1275	1.2045	1.2979	0.865375	0.830046	0.810386	0.835269	0.027864
DRS1	0.64497	0.76858	0.81061	1.5128	1.30083	1.29754	1.37039	0.123341
EBP2	0.62713	0.75166	0.81079	1.55583	1.33011	1.29725	1.3944	0.140769
ENP1	5.1285	5.0079	5.255	0.190253	0.199643	0.200152	0.196682	0.00557431
ERB1	0.64283	0.76436	0.81762	1.51784	1.30801	1.28642	1.37075	0.127833
FPR3	0.67863	0.80324	0.91803	1.43776	1.2447	1.14571	1.27606	0.148529
FPR4	0.67576	0.81135	0.86131	1.44387	1.23225	1.22116	1.2991	0.125501
GAR1	0.73955	0.87364	0.9309	1.31933	1.1444	1.12987	1.19787	0.10544
GRE3	0.55978	NaN	0.70972	1.74302	NA	1.48199	1.61251	0.184577
HAS1	0.97571	0.99979	1.0518	1	1	1	1	0
HTB2;HTB1	0.56278	0.65595	0.77187	1.73373	1.52419	1.36266	1.54019	0.186051
JIP5	0.53562	0.71837	0.7682	1.82165	1.39175	1.36917	1.52752	0.254968
KRE33	0.9515	0.77123	1.0397	1.02544	1.29636	1.01164	1.11115	0.160546
LOC1	0.63536	0.74965	0.85524	1.53568	1.33368	1.22983	1.3664	0.155528
LYS1	0.41615	0.67927	0.747	2.34461	1.47186	1.40803	1.7415	0.523283
MAK11	0.79351	0.8869	1.0842	1.22961	1.12729	0.970116	1.10901	0.130711
MAK16	0.72113	0.8075	0.89573	1.35303	1.23813	1.17424	1.25513	0.0906003
MAK21	0.87291	0.96839	0.9937	1.11777	1.03242	1.05847	1.06955	0.0437376
MAK5	0.72903	0.85322	0.95307	1.33837	1.17178	1.10359	1.20458	0.120775
MPP10	1.0076	1.0791	1.5304	0.968351	0.926504	0.687271	0.860708	0.151651
MRT4	0.62235	0.76889	0.79628	1.56778	1.3003	1.32089	1.39633	0.148843
NAN1	0.85892	1.0128	1.3693	1.13597	0.987154	0.76813	0.963752	0.185035
NIP7	0.65106	0.7953	0.87269	1.49865	1.25712	1.20524	1.32034	0.156586
NOC2	0.70332	0.8882	0.9344	1.38729	1.12564	1.12564	1.21286	0.151065
NOC3	0.6823	0.84885	0.91847	1.43003	1.17782	1.14517	1.251	0.155899
NOG1	0.58401	0.71947	0.7837	1.67071	1.38962	1.3421	1.46747	0.177602
NOG2	0.63063	0.80254	0.77131	1.5472	1.24578	1.36365	1.38555	0.151896
NOP1	0.72125	0.91374	0.9441	1.3528	1.09417	1.11408	1.18702	0.143919
NOP12	0.85263	0.87456	0.89572	1.14435	1.14319	1.17425	1.15393	0.0176062
NOP15	0.66869	0.73242	0.86292	1.45914	1.36505	1.21888	1.34769	0.121063
NOP16	0.5974	0.70016	0.79099	1.63326	1.42795	1.32973	1.46364	0.154884
NOP2	0.63893	0.79257	0.84541	1.5271	1.26145	1.24413	1.34423	0.158609
NOP4	0.85911	0.95074	1.0203	1.13572	1.05159	1.03087	1.07273	0.0555284
NOP56	0.80535	1.0058	0.90683	1.21154	0.994025	1.15986	1.12181	0.11364
NOP58	0.74046	0.99267	0.96935	1.31771	1.00717	1.08506	1.13665	0.161568
NOP7	0.62347	0.78803	0.84074	1.56497	1.26872	1.25104	1.36158	0.176363
NSA1	0.68067	0.77583	0.86123	1.43346	1.28867	1.22128	1.31447	0.108416
NSA2	0.56262	0.73613	0.78731	1.73423	1.35817	1.33594	1.47611	0.223809
NUG1	0.55459	0.73623	0.77687	1.75934	1.35799	1.35389	1.49041	0.232909
PMT1	0.5545	0.56903	0.079253	1.75962	1.75701	13.2714	5.59602	6.6471
PNO1	4.3839	4.8927	4.5719	0.222567	0.204343	0.230058	0.218989	0.0132252
PRP43	0.65596	0.813	NaN	1.48745	1.22975	NA	1.3586	0.182221
PUF6	0.67525	0.82381	0.85557	1.44496	1.21362	1.22936	1.29598	0.129263
PWP2	1.1177	1.0842	1.2122	0.872962	0.922145	0.867679	0.887595	0.0300375
RCM1	0.61502	0.8498	0.76789	1.58647	1.1765	1.36973	1.37757	0.205097
RIX1	0.58765	0.77942	1.0184	1.66036	1.28274	1.0328	1.3253	0.315939
RKR1	0.76535	1.0358	0.98767	1.27485	0.965235	1.06493	1.10167	0.158046
RLP24	0.59674	0.72301	0.769	1.63507	1.38282	1.36775	1.46188	0.150175
RLP7	0.64873	0.79713	0.83052	1.50403	1.25424	1.26644	1.34157	0.140829
RPF1	0.71437	0.74986	0.85403	1.36583	1.3333	1.23157	1.31024	0.0700392
RPF2	0.6744	0.85881	0.88442	1.44678	1.16416	1.18925	1.26673	0.156433
RPL10	0.9014	1.0525	0.88781	1.08244	0.949919	1.18471	1.07236	0.117721
RPL11B;RPL11A	0.6168	0.66766	0.71377	1.58189	1.49745	1.47358	1.51764	0.0569058
RPL12B;RPL12A	0.5655	0.67385	0.64836	1.72539	1.4837	1.62225	1.61045	0.121279
RPL13B;RPL13A	0.53581	0.59153	0.61764	1.821	1.69018	1.70293	1.73804	0.0721309
RPL14A	0.53723	0.47723	0.54525	1.81619	2.09499	1.92902	1.94673	0.140241
RPL14B	NaN	0.39496	0.51983	NA	2.53137	2.02335	2.27736	0.359222
RPL15A	0.58551	0.57092	0.60833	1.66643	1.75119	1.729	1.71554	0.043955
RPL16A	0.45931	0.46543	0.50102	2.1243	2.1481	2.09932	2.1239	0.0243935
RPL16B	0.54773	0.53616	0.54703	1.78137	1.86472	1.92275	1.85628	0.0710652
RPL17A	0.52076	0.52273	0.56737	1.87363	1.91263	1.85382	1.88003	0.029925
RPL17B	0.65475	0.6357	0.65992	1.4902	1.57274	1.59383	1.55226	0.0547657
RPL18B;RPL18A	0.60393	0.66523	0.73033	1.6156	1.50292	1.44017	1.51957	0.0888912
RPL19B;RPL19A	0.5208	0.51065	0.63325	1.87348	1.95788	1.66096	1.83077	0.152999
RPL1B;RPL1A	0.53785	0.52391	0.56865	1.81409	1.90832	1.84964	1.85735	0.0475861
RPL20B;RPL20A	0.53241	0.55716	0.60089	1.83263	1.79444	1.7504	1.79249	0.0411473
RPL21A	0.61148	0.56345	0.67209	1.59565	1.77441	1.56497	1.64501	0.113107
RPL22A;RPL22B	0.51748	0.67195	0.85444	1.8855	1.48789	1.23098	1.53479	0.329771
RPL23B;RPL23A	0.49004	0.59818	0.59229	1.99108	1.67139	1.77582	1.81276	0.163018
RPL24B;RPL24A	1.4478	1.416	1.0881	0.673926	0.706066	0.966639	0.78221	0.160526
RPL25	0.49016	0.50138	0.49932	1.99059	1.99408	2.10646	2.03038	0.0659155
RPL26A	0.50412	0.44145	0.50317	1.93547	2.26479	2.09035	2.09687	0.164754
RPL26B	0.54885	0.80905	0.68317	1.77774	1.23576	1.53959	1.51769	0.271651
RPL27B;RPL27A	0.55245	0.48355	0.53335	1.76615	2.0676	1.97206	1.93527	0.154057
RPL28	0.57496	0.57807	0.64546	1.69701	1.72953	1.62954	1.68536	0.0510052
RPL2B;RPL2A	0.65464	0.72396	0.80611	1.49045	1.381	1.30478	1.39208	0.0933284
RPL3	0.52165	0.54937	0.59794	1.87043	1.81988	1.75904	1.81645	0.0557748
RPL30	0.59667	0.57845	0.57652	1.63526	1.72839	1.82439	1.72935	0.0945714
RPL31B;RPL31A	0.44811	0.43424	0.49088	2.17739	2.30239	2.14268	2.20749	0.0840004
RPL32	0.49329	0.4487	0.48941	1.97796	2.22819	2.14912	2.11843	0.127907
RPL33A	0.50065	0.47782	0.50052	1.94889	2.0924	2.10141	2.04757	0.0855783
RPL33B	0.52546	0.48029	0.50088	1.85687	2.08164	2.0999	2.0128	0.135352
RPL34B;RPL34A	0.44971	0.5153	0.58347	2.16964	1.94021	1.80266	1.97084	0.185397
RPL35B;RPL35A	0.61817	0.37524	0.66047	1.57838	2.6644	1.5925	1.9451	0.622977
RPL36B;RPL36A	0.5104	0.59996	0.54933	1.91166	1.66643	1.9147	1.83093	0.142469
RPL38	0.62555	0.53368	0.76183	1.55976	1.87339	1.38062	1.60459	0.249423
RPL43B;RPL43A	0.76792	0.78921	0.83146	1.27059	1.26682	1.265	1.26747	0.00284803
RPL4A	0.55659	0.565	0.64411	1.75301	1.76954	1.63295	1.7185	0.0745484
RPL4B	0.47247	0.51192	0.49297	2.06513	1.95302	2.1336	2.05058	0.0911636
RPL5	0.63795	0.70017	0.75239	1.52945	1.42792	1.39795	1.45177	0.0689175
RPL6A	0.49388	0.48584	0.5241	1.9756	2.05786	2.00687	2.01344	0.0415208
RPL6B	0.47721	0.48874	0.51769	2.04461	2.04565	2.03172	2.04066	0.00776121
RPL7B	0.59122	0.64211	0.66008	1.65033	1.55704	1.59344	1.60027	0.0470207
RPL8B;RPL8A	0.52129	0.60388	0.63959	1.87172	1.65561	1.64449	1.72394	0.128103
RPL9A;RPL9B	0.53867	0.57082	0.61564	1.81133	1.7515	1.70847	1.7571	0.051661
RPN2	0.48201	0.64822	NaN	2.02425	1.54236	NA	1.78331	0.340748
RPP0	0.58462	0.67933	0.72997	1.66896	1.47173	1.44088	1.52719	0.123744
RPS13	1.4656	0.99301	0.99955	0.665741	1.00683	1.05227	0.908281	0.211271
RPS14A;RPS14B	1.4637	1.5879	1.1314	0.666605	0.62963	0.929645	0.74196	0.163588
RPS16B;RPS16A	0.86425	0.84449	0.85111	1.12897	1.1839	1.2358	1.18289	0.0534225
RPS1B;RPS1A	1.0507	1.0735	1.2744	0.928629	0.931337	0.82533	0.895098	0.0604367
RPS2	1.0695	0.82198	0.91447	0.912305	1.21632	1.15017	1.09293	0.159886
RPS22B;RPS22A	0.92203	1.0308	1.2762	1.05822	0.969917	0.824165	0.950767	0.118196
RPS23B;RPS23A	1.2099	0.9995	1.096	0.806439	1.00029	0.959672	0.922133	0.102232
RPS4B;RPS4A	0.91616	0.93136	0.99702	1.065	1.07347	1.05494	1.06447	0.00927599
RPS6B;RPS6A	1.1058	0.80337	0.81301	0.882357	1.2445	1.29371	1.14019	0.22464
RPS7A	1.5985	1.4101	1.186	0.610391	0.709021	0.886847	0.735419	0.140106
RPS8B;RPS8A	1.8131	1.4295	1.2225	0.538145	0.699398	0.860368	0.699304	0.161112
RPS9B;RPS9A	0.76548	0.82325	0.80212	1.27464	1.21444	1.31128	1.26679	0.0488915
RRP1	0.74022	0.8322	0.93812	1.31814	1.20138	1.12118	1.21357	0.0990419
RRP12	2.6477	2.3928	2.0455	0.368512	0.417833	0.514202	0.433516	0.0741001
RRP14	0.63561	0.72091	0.81589	1.53508	1.38684	1.28914	1.40369	0.123828
RRP15	0.7101	0.76704	0.84178	1.37405	1.30344	1.2495	1.30899	0.0624609
RRP5	0.74523	0.88091	0.93244	1.30927	1.13495	1.12801	1.19074	0.102708
RRP9	1.3793	0.97782	1.362	0.707395	1.02247	0.772247	0.834037	0.166377
RRS1	0.6635	0.75597	0.89853	1.47055	1.32253	1.17058	1.32122	0.14999
SNU13	0.85056	1.5459	NaN	1.14714	0.646737	NA	0.896937	0.353838
SPB1	0.75161	0.91328	0.94116	1.29816	1.09472	1.11756	1.17015	0.111449
SPB4	0.61879	0.80005	0.81268	1.5768	1.24966	1.29424	1.37357	0.177414
SRP40	0.65463	0.9254	1.008	1.49048	1.08039	1.04345	1.20477	0.248115
SSA2;SSA1	0.59806	NaN	0.749	1.63146	NA	1.40427	1.51787	0.160645
SSB1;SSB2	0.70412	0.88491	0.91495	1.38572	1.12982	1.14957	1.2217	0.142382
SSF1	0.71273	0.81397	0.86261	1.36898	1.22829	1.21932	1.2722	0.0839337
SSF2	0.68695	0.7687	0.82988	1.42035	1.30062	1.26741	1.32946	0.0804443
TIF6	0.61447	0.73801	0.79521	1.58789	1.35471	1.32267	1.42176	0.144764
TSR1	6.0165	NaN	4.16379	0.162172	NA	0.252606	0.207389	0.0639464
URB1	0.90858	1.0037	1.1971	1.07388	0.996104	0.878623	0.982871	0.098301
UTP10	0.96093	1.1628	1.2381	1.01538	0.859813	0.849528	0.90824	0.0929289
UTP13	1.0952	1.0258	1.1397	0.890897	0.974644	0.922874	0.929472	0.0422618
UTP20	0.68683	1.3466	1.0111	1.4206	0.742455	1.04025	1.06777	0.339908
UTP21	1.0424	1.1197	1.1453	0.936023	0.892909	0.918362	0.915764	0.021674
UTP22	1.0306	1.2315	1.2372	0.94674	0.811847	0.850145	0.869578	0.069514
UTP4	1.1049	1.1629	1.228	0.883075	0.859739	0.856515	0.866443	0.0144941
UTP8	0.95132	1.1384	1.3771	1.02564	0.878241	0.763779	0.889219	0.131274
UTP9	0.80376	1.0379	1.2415	1.21393	0.963282	0.847201	1.00814	0.187435
YBL028C	0.60697	0.91534	0.76572	1.60751	1.09226	1.37361	1.35779	0.257988
YTM1	0.651	0.78266	0.8274	1.49879	1.27743	1.27121	1.34914	0.129634
