## Supplementary table 2 for "Two molecules of Has1 RNA helicase function simultaneously in the biogenesis of small and large ribosomal subunits"

### Sheet: Has1 SILAC Gradient  fractions
Name	Ratio H/L fraction 6	Ratio H/L fraction 9	iBAQ fraction 6	iBAQ fraction 9	iBAQ input (spike)
NOB1	0.074328	2.2761	1651300	69832	1872500
TSR1	0.082173	2.7495	4695300	214070	3941700
LTV1	0.099814	3.0962	4706200	219870	4878500
RIO2	0.10055	2.5493	3685800	201630	2617900
ENP1	0.17696	4.4703	2714900	164370	2286900
PNO1	0.20482	4.0569	2187400	336670	2019200
DIM1	0.22024	NaN	61508	0	166870
TCP1	0.37298	NaN	341470	0	56899
RPS11A	0.38044	1.8534	1905300	794190	3714200
FAS2	0.38142	5.5015	456170	23338	495680
RPS5	0.39155	2.6455	3506500	743820	5860800
RPS23A	0.39217	1.6364	2172400	840530	3796400
RPS0B	0.43384	2.5265	2162900	500370	3219900
RPS1B	0.44851	1.6625	435600	212230	843020
FAS1	0.48763	7.9058	546810	54193	720580
RPS2	0.49421	3.0224	1407300	490660	5092500
RPS8A	0.50737	2.0427	1845800	934280	5510000
RPS13	0.52059	2.4034	2150500	777690	4904500
RPS1A	0.52137	1.555	3334100	930960	4967100
RPS27A	0.52606	3.1197	1950700	424730	2265900
RPS3	0.59131	2.4845	1612000	598650	2910700
RPS31	0.63623	1.8895	760460	323740	1505000
RPS15	0.68433	3.6109	3336200	910960	8275500
RPS6A	0.68767	3.0589	2857400	1428100	3629100
RPS4A	0.75862	2.2775	1756200	1075200	6486100
RPS14A	0.81649	3.9686	1661200	411800	2322100
RRP12	0.90636	5.1908	191200	33563	1249100
RPS24A	0.91766	4.9928	3804900	1582700	7427700
RPT4	0.94209	NaN	40095	0	131400
RPS17A	0.96404	6.869	4076800	1389800	5570300
RPS12	0.97754	NaN	448010	47222	1481000
RPS22A	1.0022	5.1803	1376800	690800	7362800
KRI1	1.0785	3.8771	113630	41680	621800
NOP14	1.0863	2.3569	30149	30904	346130
HCA4	1.0884	NaN	22870	0	313540
RPS19A	1.1361	5.3472	752260	236740	1055300
HAS1	1.1711	1.3606	3214600	2332500	17356000
SSA1	1.1883	1.7523	63587	35474	304570
ADO1	1.2396	NaN	81528	24610	327190
DBP9	1.2997	4.8873	885280	404760	3182300
IMD3	1.312	4.6273	82888	29242	517340
RPS16A	1.3588	4.6231	1608200	916450	3964900
GDH1	1.3655	4.3384	60600	19507	145790
ASC1	1.477	1.2663	285670	252440	1587300
SEC31	1.551	NaN	14337	6539.2	21524
RPS18A	1.5828	8.2002	498620	210760	1967000
RPS7B	1.6233	9.8659	273420	161780	696950
HHT1	1.6312	NaN	261120	158570	502050
SPB4	1.6933	0.97288	56881	116560	974580
ARG1	1.7993	2.6456	50415	89737	70504
DIP2	1.8621	NaN	4833.2	0	24169
RPS7A	1.9341	5.0148	1020400	409270	4132700
RPS9B	1.985	7.7361	796090	469310	2065300
PDA1	2.0912	NaN	12597	0	11709
RPT2	2.1843	3.0977	27732	21833	80675
NOP12	2.1846	4.4663	302390	199440	409920
RPS20	2.2288	3.2202	1030100	835240	3247200
NOP4	2.3387	3.2402	499220	290160	1135700
SES1	2.3722	NaN	15735	2858.9	0
STM1	2.4264	5.4232	605980	411740	1927700
IMD4	2.4266	6.821	131600	113800	956550
DBP6	2.6325	NaN	13437	6468.7	123910
PDI1	2.6774	NaN	160740	15242	204760
UTP10	2.6793	2.2658	7629.8	4778.4	94773
SAH1	2.7032	10.665	119270	46150	398600
RPN2	2.715	3.3955	13293	9818.1	94053
NHP2	2.7487	2.3911	999570	531320	1652700
BAT1	2.8228	NaN	16003	8542.8	52330
STE20	2.8644	14.133	16923	11573	41450
DBP7	2.9236	2.3269	28604	20300	166220
ECM16	2.9563	3.3993	12693	13727	161000
CCT7	2.9876	2.9705	18221	18261	79798
UTP13	3.008	1.363	41657	42008	234470
UTP7	3.0466	1.9316	73194	53717	233350
NOG2	3.1411	1.2993	70148	96041	110650
ALD6	3.1464	5.9699	148990	106690	581910
ARX1	3.1806	3.4721	139040	102940	782030
SIS1	3.1918	4.9194	38009	42242	60773
ENP2	3.2003	4.371	51156	27619	200990
DED81	3.2352	NaN	26600	0	47162
RPT1	3.2491	3.0521	33237	43733	97180
CCT8	3.3027	2.8982	63156	60161	301510
KAR2	3.3153	2.6257	17036	13805	10394
MAK5	3.3474	8.3685	1602500	877830	3748300
UTP4	3.3865	2.0787	58748	43917	245980
BFR2	3.3904	4.1752	35976	20674	134460
KRE33	3.4276	2.4545	28423	18126	213990
FBA1	3.6179	3.7247	831940	524420	3938500
PDB1	3.6363	NaN	28813	12953	32536
NIP1	3.6511	2.1309	42208	8612.4	109310
NAN1	3.6628	1.7092	54304	38594	322480
UTP15	3.6906	1.917	49435	34883	273360
SRP40	3.7474	6.8713	204480	279900	1188100
SAS10	3.7709	2.9072	162220	174060	365710
RRP9	3.913	2.2606	23410	35981	263480
PAB1	3.9232	13.293	76907	59766	388130
UTP8	3.9309	2.898	57797	41341	342350
NOP13	3.9478	3.5215	41413	63733	153610
TPI1	3.958	7.8782	175100	144840	1009400
RPS25A	4.072	12.115	2036300	867650	2612100
RPL38	4.1649	4.7483	570120	377230	1109700
KSP1	4.182	4.6477	25033	17378	53132
VMA2	4.1933	6.0252	30388	21911	162240
TEF4	4.2157	5.5085	65947	58581	202750
UTP14	4.3474	3.012	154380	69715	335120
REX4	4.3576	NaN	48380	29567	209960
NOP56	4.3856	2.3899	727860	533500	1885400
CDC48	4.4228	5.286	172770	97789	596090
SAM2	4.451	NaN	59381	37016	160220
VAS1	4.4534	NaN	11551	0	53344
BUD21	4.4663	3.2606	103530	67436	252380
UTP21	4.5639	2.2669	58171	32266	302500
UTP9	4.5654	2.7434	46274	42962	527200
FUN12	4.6672	7.4086	22977	18772	203210
CBF5	4.7936	3.1629	483870	433020	1741000
UTP5	4.8077	2.6395	109710	98388	427320
NPL3	4.8281	3.058	48378	14711	20205
NSA1	4.8482	0.85653	680090	1007800	4659900
RPS26A	4.8558	1.4107	721570	855530	1212000
RIX1	4.9187	NaN	18014	4798.9	121140
HHF1	4.92	21.134	349850	250290	709080
RPL28	4.9239	0.60561	617990	1584300	3979500
UTP22	4.9511	1.9627	8113.8	3638.1	156190
UTP18	4.9635	2.8939	215250	139770	441600
PWP2	5.047	NaN	10914	9333.2	159710
MPP10	5.0496	2.7403	337210	250200	1153900
HOM6	5.0807	NaN	20675	14515	101500
MAK21	5.1116	10.839	1000400	406130	3306400
CCT4	5.1116	3.5118	35271	34358	157520
URA2	5.1152	8.373	20210	11419	164240
PUF6	5.1819	4.9549	1764400	1311900	4995100
PIM1	5.2394	4.6096	144640	37758	195920
ESF1	5.2597	NaN	9572.7	4891.5	69466
DED1	5.2795	6.7625	123770	83003	540980
RPL4A	5.2825	1.0472	6076100	8735900	29220000
EDE1	5.3111	4.3274	95175	48018	240280
HSC82	5.3218	7.7829	363980	215230	1266100
RPL33A	5.352	1.9646	439730	1074800	3933100
PFK1	5.3824	8.2458	43220	26982	333690
YDR365W-B	5.413	7.3676	10648	9341.1	72407
YTM1	5.4381	1.943	2945900	3468600	11779000
BMS1	5.4409	2.1098	55463	79749	528970
SDA1	5.4686	3.9721	27618	11805	36975
FPR3	5.5698	3.1024	27898000	22527000	50141000
ACC1	5.5788	9.3127	18138	8547	143650
RPL18A	5.589	1.3963	640700	1607800	4474100
JIP5	5.6614	3.9925	444600	296520	1972500
RTF1	5.6764	10.253	49388	70320	197080
RPL24A	5.7172	0.46965	372590	735330	1306500
RPP0	5.7818	1.3358	1219800	1286700	6289800
RPL15A	5.7971	1.6785	979190	1489600	5498400
RPL9A	5.8097	1.4367	1958500	2565900	11078000
RPL20A	5.8341	1.3579	1143500	2304500	5934400
CCT3	5.941	5.4189	73649	342660	183300
TDH2	5.9996	8.032	200130	100190	742170
RRP5	5.9997	8.821	933800	582550	3717200
HTB2	6.005	10.288	195480	233240	365900
RIX7	6.0194	NaN	33076	1108.6	141520
	6.075	NaN	10862	3561.7	27532
DBP3	6.0773	NaN	41569	19265	138730
RPL2A	6.1597	1.3322	3342500	3849900	13946000
YRA1	6.1765	6.5389	121680	43886	380960
MRT4	6.188	1.0819	1389800	3101000	9061700
NOP8	6.3778	NaN	52364	18050	180580
ILV5	6.4391	3.6392	95391	47715	509820
NSA2	6.5114	1.0187	627690	2132100	4852900
YEF3	6.6304	6.1619	306230	164700	2819500
PAN1	6.6844	8.6736	23348	15756	17741
RPL4B	6.7097	1.1654	467280	477780	1251700
GAR1	6.8411	5.3702	1299000	647560	3698200
EFB1	6.8414	6.4707	118510	36542	97469
PFK2	6.8925	6.3253	19021	17331	163050
GRS1	6.9127	NaN	23350	4103.8	67113
RPL30	6.952	11.496	480480	547850	2668000
MSS116	6.986	8.1186	51553	44226	158350
RRS1	7.0373	2.2332	825860	670370	3817900
CCT2	7.145	10.27	88807	52522	408300
BRX1	7.3157	3.2819	799930	1438900	3952800
RPA190	7.3732	6.6296	19603	10793	43555
SSE1	7.38	5.3314	121770	81229	907160
NOP16	7.4598	2.714	2921900	1955300	5175200
PMA1	7.5024	9.1265	408200	318720	955190
CCT6	7.5618	7.9713	70192	22301	210350
CTR9	7.5869	NaN	10564	0	128410
RRP17	7.6272	1.8441	244840	295470	643620
YDJ1	7.7141	7.4436	236770	157830	956640
RPL10	7.7497	1.1753	202420	629870	1775600
RPL37A	7.7576	1.0611	197420	383800	992400
TUB2	7.823	4.9028	68891	52142	137400
RPL37B	7.8351	1.0175	46500	90887	189440
CPR1	7.8778	NaN	84522	26756	220970
NOC2	7.8784	3.379	862400	600360	2624200
RPL32	7.8836	4.864	708590	563640	2532000
DBP10	7.976	1.8377	1673100	1839700	7301200
DRS1	7.9817	2.5874	2699700	2157100	8851900
RPN1	8.0087	10.693	32703	25391	187180
CKB1	8.065	7.7393	125880	58953	432010
RPL24B	8.0791	0.70643	5900300	8601500	17125000
SSZ1	8.0817	5.795	77355	52117	795020
ACT1	8.1518	8.6355	486050	393580	1174300
RRP1	8.1683	1.7657	374000	920740	2659700
SPB1	8.1946	1.4034	1940500	2539900	6758500
MET6	8.2001	9.5272	75771	36930	140040
ACS2	8.2239	NaN	19837	2758.9	38603
RPL34A	8.2687	1.4302	2660200	3851800	4837900
SSB2	8.3051	7.0771	1221200	715800	6974000
TIF1	8.4356	8.3452	60130	57883	382250
RPL21A	8.4803	1.733	1146400	1806800	4959200
RSA3	8.6927	5.0972	337890	229810	316170
EBP2	8.7557	1.605	4498200	6495400	12585000
NOP53	8.8648	1.9433	61311	71505	378000
RPF1	8.9603	3.3784	448250	552990	2337300
ZUO1	9.0411	5.6629	68761	40604	262430
SSC1	9.1492	7.8671	370820	264880	853310
HTA1	9.305	8.9375	690930	263440	1118600
NOP7	9.3724	1.8126	5766300	6530300	17172000
CDC19	9.4779	8.8435	579800	618920	4834400
CIC1	9.5377	2.4235	1693400	1972300	5778000
NOP15	9.5933	1.9785	6388500	8009500	14076000
EFT1	9.6352	9.6814	494950	248180	2586100
SSA2	9.7655	10.292	880660	633260	3337400
RPL16A	9.788	3.3973	238050	210450	510280
FPR4	9.8581	2.3102	14776000	22500000	43344000
RLP7	10.062	2.984	2428000	2317100	4616500
ADH1	10.157	29.178	869130	704540	4324400
ERB1	10.181	1.9366	9268000	9869000	30101000
TAE2	10.421	NaN	12330	3560.9	58131
SSF1	10.46	1.2534	240470	416200	527690
PGK1	10.529	15.216	913820	669050	3937000
HSP60	10.537	7.7368	211960	155430	716680
RPL27A	10.667	1.4793	3296300	4885800	15287000
NSR1	10.78	12.04	654920	763430	2068800
MAK16	10.861	1.9346	5693000	7512800	11391000
NOC3	11.036	1.47	1445400	1320100	4699100
RPL3	11.132	0.75386	1324300	3424500	11201000
ENO1	11.213	NaN	25830	10691	76166
NOP2	11.679	1.1336	3574900	4846800	12395000
RPL8B	11.812	5.8394	1307200	1564800	4952300
NOP58	11.834	5.4697	1714800	1295900	4870200
LEU1	11.842	12.761	3779100	2247300	8078100
RPL6B	11.893	11.611	194780	208910	462060
NIP7	12.037	1.4214	1552000	2052200	5842200
NOG1	12.178	1.0898	1016400	1783100	5871000
NOP1	12.195	7.8122	3634900	3165400	11336000
RPL12A	12.291	4.7019	2007100	1527800	6535000
KRE6	12.543	NaN	36743	0	26906
SRO9	12.636	NaN	46561	34574	166380
RPL25	12.694	5.8819	1773700	1887800	5337900
RPT5	12.805	NaN	72768	17700	196190
GPM1	12.966	14.969	288640	189530	1449700
RPL23A	13.083	3.3244	1471800	1201900	4660600
ENO2	13.337	16.448	2346500	1368900	9394000
RPL8A	13.554	5.8787	121770	115050	506560
RPL5	13.632	1.5058	918720	1550900	5919300
NUG1	13.873	1.525	1254500	1400000	4607100
RPL16B	14.396	8.7842	590060	1002500	3001400
RRP14	14.857	0.92742	749090	1545900	2075700
RPL6A	14.896	9.8739	777810	934940	2707200
RPL31A	15.158	9.5583	212300	141380	188680
HYP2	15.963	30.784	659980	296820	1762500
RPL1A	15.985	2.3617	1773300	2368000	6587000
SSF2	16.638	1.4646	872550	1877000	3349300
RPL13B	16.647	6.172	2374200	2556300	8371100
RPF2	17.02	1.7717	4501900	6248600	15300000
RPL19A	17.236	2.3353	1972600	2384100	5462800
TDH3	17.253	17.271	4804000	5413700	19237000
RPL14A	17.529	3.9316	661950	860710	2665400
TIF6	17.772	1.0554	437550	1139800	6684500
RPL17A	17.996	4.9997	2068900	2416800	8346000
RPL36B	18.026	5.0762	2534900	2655300	8733200
RRP15	18.62	1.6858	4875100	7440700	16355000
TEF1	19.242	18.114	3168500	2386800	9962400
RLP24	19.412	1.6785	5398600	6676400	11968000
RPL35A	20.554	15.678	3264000	2558200	5496200
PDC1	20.758	19.042	1600700	963010	8357000
RPL11A	23.38	1.5526	1209100	2429800	6092500
RPL7A	24.35	7.628	1509800	1752000	5574000
LOC1	29.476	2.4958	2328500	3926000	7604000
RPL26B	41.144	6.451	2678400	2992300	6114300
RPL43A	NaN	1.3381	54695	832520	1471500
RPL15B	NaN	NaN	0	116590	572700
YBL028C	NaN	4.02	346180	228190	613160
RPL42A	NaN	2.1836	0	97230	48354
GSP2	NaN	0.54365	0	29684	112510
RPL17B	NaN	NaN	103390	97792	281160
RPL22A	NaN	2.8498	0	88825	480150
YNL022C	NaN	2.7562	31501	53077	407500
RPN10	NaN	1.6125	27456	32091	99479
RPL33B	NaN	NaN	0	36260	161170
IPP1	NaN	3.16	11006	39128	81535
RPL13A	NaN	NaN	56128	67220	129080
RPL7B	NaN	NaN	0	66782	103400
RPS28A	NaN	2.4066	133550	139650	416960
TKL1	NaN	2.9203	6996.6	30120	108110
LSP1	NaN	1.3069	8920.7	26260	0
RCL1	NaN	1.7325	0	18382	146540
RHR2	NaN	3.0631	30780	64536	312760
SOF1	NaN	3.4498	15420	26949	49785
RPL26A	NaN	NaN	58889	47777	117960
GND1	NaN	3.4566	14090	19675	28974
AIR1	NaN	2.038	0	17995	19815
LCP5	NaN	5.5466	23510	36147	142240
SUI3	NaN	6.5806	28611	30104	310730
RSA4	NaN	NaN	80702	6268.1	11314
SBP1	NaN	NaN	0	10678	63853
GLT1	NaN	NaN	0	9397	83535
YCR087C-A	NaN	NaN	26132	31938	0
LHP1	NaN	4.0906	0	18947	59133
SSB1	NaN	NaN	0	19505	158270
SUB2	NaN	3.6607	0	25015	0
MET17	NaN	NaN	0	7538.4	16140
FAF1	NaN	NaN	20900	11658	17500
SUP35	NaN	NaN	22502	10989	67800
CYS3	NaN	5.2715	16497	22416	151660
RRT14	NaN	NaN	30433	12303	66776
RLI1	NaN	NaN	35768	17366	74210
CKB2	NaN	NaN	28273	24233	101540
TSA1	NaN	8.2198	14199	14674	233320
GPD1	NaN	NaN	0	7746.8	29661
GCD11	NaN	NaN	9991	4686.9	236790
DBP2	NaN	6.0709	11547	17576	162060
RPN8	NaN	NaN	3506.2	4841.6	80981
BUD22	NaN	NaN	12404	5477.7	0
ERG13	NaN	NaN	0	4230.2	0
SOD1	NaN	NaN	8803.5	15571	87549
LEU2	NaN	NaN	35886	24976	103890
THR4	NaN	4.5484	4225.8	4216.5	10986
RPT3	NaN	3.9002	7335.9	6772.6	40970
TRP5	NaN	5.8709	0	7510.6	59255
GLY1	NaN	NaN	0	2533.9	15647
PSA1	NaN	NaN	0	11713	82347
DEF1	NaN	NaN	19685	10653	18553
ACO1	NaN	NaN	0	4158.2	39370
PRT1	NaN	4.6851	0	4964.2	34017
DLD3	NaN	NaN	13961	8165.4	60317
ARO2	NaN	NaN	9158.5	9631.3	13775
PET9	NaN	NaN	0	2424.7	13043
KAP123	NaN	2.6339	2733.6	3617.9	64210
GBP2	NaN	NaN	5902.1	4063.2	23267
ILV3	NaN	NaN	6670.5	3666.9	26296
LEO1	NaN	NaN	10228	6368.9	46792
STI1	NaN	NaN	14694	7399.9	36125
DPS1	NaN	NaN	6891	5958.6	109430
LEU4	NaN	NaN	12980	2341.8	28437
SPT16	NaN	NaN	1930.6	2887	8264.5
ADE6	NaN	NaN	4504.5	1211.1	0
CYS4	NaN	NaN	8559.9	4589.3	101250
CDC60	NaN	NaN	3400.8	1023.8	18941
YHR020W	NaN	NaN	0	2788.9	19752
ASN1	NaN	NaN	0	5930.1	21923
MAK11	NaN	NaN	0	0	315370
OYE2	NaN	NaN	9647.7	0	187150
MCM6	NaN	NaN	0	0	136730
RPL21B	NaN	NaN	39212	0	238370
RPS21B	NaN	NaN	82086	0	253170
RPL9B	NaN	NaN	0	16048	185480
SLX9	NaN	NaN	11128	0	2570600
PDC5	NaN	NaN	0	0	213630
RPS30A	NaN	NaN	122680	45195	174620
AHP1	NaN	NaN	0	0	168710
YHB1	NaN	NaN	8976.1	8996.1	110650
IPI3	NaN	NaN	0	0	63290
KRR1	NaN	NaN	37208	0	53343
TMA19	NaN	NaN	0	0	77421
VMA1	NaN	NaN	1440.3	1129	66102
SEC53	NaN	NaN	15396	6964.5	78074
YPR109W	NaN	NaN	0	0	59954
RPA49	NaN	NaN	0	0	61223
NOC4	NaN	NaN	0	0	33351
URB1	NaN	NaN	0	0	47186
DIS3	NaN	NaN	0	0	34027
CHC1	NaN	NaN	0	440.8	33986
FRS1	NaN	NaN	5238.8	0	42533
CCT5	NaN	NaN	10466	4855.1	55184
MBF1	NaN	NaN	15946	13931	51752
RPT6	NaN	NaN	0	0	43643
CDC73	NaN	NaN	6687.1	4737.4	44457
PGI1	NaN	NaN	6050.1	0	47564
APA1	NaN	NaN	9797.1	0	52724
MTR4	NaN	NaN	0	0	37583
SNU13	NaN	NaN	24912	0	67018
HXK2	NaN	NaN	0	0	30003
HSP82	NaN	NaN	0	0	34963
PWP1	NaN	NaN	0	0	34545
PAF1	NaN	NaN	10969	0	47914
UTP20	NaN	NaN	1881.6	0	25662
SEC23	NaN	NaN	1855.8	1335.3	25760
YGR054W	NaN	NaN	0	0	18190
RPN11	NaN	NaN	0	0	29754
TUB1	NaN	NaN	0	9140.2	49893
ECM33	NaN	NaN	42350	17453	104340
TIF4631	NaN	NaN	6767.2	0	47421
ERG10	NaN	NaN	12477	0	24063
GUK1	NaN	NaN	9108.3	10022	23163
DUG1	NaN	NaN	0	0	15197
MAP1	NaN	NaN	6174	9598.1	19234
HRR25	NaN	NaN	0	0	9667.1
GUS1	NaN	NaN	5685.6	0	18863
IDP1	NaN	NaN	0	0	27983
UTP6	NaN	NaN	0	0	19301
BMH2	NaN	NaN	2876.2	0	50408
RKR1	NaN	NaN	0	0	16269
RPS9A	NaN	NaN	20734	11396	19533
POL5	NaN	NaN	0	0	15240
KRS1	NaN	NaN	15351	0	12076
SRV2	NaN	NaN	0	0	17206
BCP1	NaN	NaN	0	0	18517
SER1	NaN	NaN	0	0	22076
ARO4	NaN	NaN	30423	16859	31646
RPG1	NaN	NaN	0	0	13064
PIL1	NaN	NaN	0	6444.4	19558
RPS0A	NaN	NaN	14033	0	10471
SPT5	NaN	NaN	0	0	22285
HSP104	NaN	NaN	3342.8	0	10297
ADE5,7	NaN	NaN	3935.3	0	12595
ILV2	NaN	NaN	0	0	31023
TDH1	NaN	NaN	0	0	11808
RPO21	NaN	NaN	0	0	15626
MAE1	NaN	NaN	0	0	16086
TIF3	NaN	NaN	8842.7	7401.4	8983.4
PYC2	NaN	NaN	1997	0	9341
MRD1	NaN	NaN	1217.1	0	6588.4
HRB1	NaN	NaN	0	0	10771
KGD1	NaN	NaN	3406	1419.6	8192.7
POB3	NaN	NaN	0	0	10146
PFK26	NaN	NaN	10855	1416.4	11771
AIP1	NaN	NaN	0	0	7436.3
FKS1	NaN	NaN	1073.5	0	3486.5
PPZ1	NaN	NaN	1307	0	2926.3
PMC1	NaN	NaN	0	0	4514.3
MSH3	NaN	NaN	9682.2	0	0
PRE10	NaN	NaN	9647.9	11512	0
RPA34	NaN	NaN	17748	0	0
GLN1	NaN	NaN	0	5949.1	0
